# The transcription factor AP-2β defines active enhancers conferring molecular apocrine cell identity in breast cancer

**DOI:** 10.1101/2025.07.05.663274

**Authors:** Ebtihal Mustafa, Geraldine Laven-Law, Jean Winter, Zoya Kikhtyak, Anthony Bergeron, Gaetan MacGrogan, Amy Dwyer, Stevie M. Pederson, Wayne Tilley, Richard Iggo, Theresa Hickey

## Abstract

The transcription factor Activating Protein 2β (*TFAP2B*; AP-2β) is a candidate marker for the molecular apocrine subtype of breast cancer, which lacks expression of the estrogen receptor alpha (*ESR1*; ER) but sustains a luminal breast cancer phenotype due to the presence of key luminal lineage transcription factors (GATA3, FOXA1) and activity of the androgen receptor (AR). Our objective was to better understand the expression patterns and molecular function of AP-2β in breast cancer. Using multiple clinical cohorts, we show that high *TFAP2B* expression was associated with low proliferation in ER positive (ER+) breast cancers of ductal and lobular histology, but with enrichment for lobular tumours. High *TFAP2B* was also evident in high proliferation tumours lacking ER, with no specific enrichment for lobular histology. Restoring AP-2β expression to highly proliferative ER+ breast cancer cell lines that lack it strongly induced apoptosis. Conversely, reducing AP-2β expression in a molecular apocrine breast cancer cell line model potently inhibited proliferation and cell viability associated with downregulation of MYC oncogene expression. To identify genomic determinants of AP-2β function in molecular apocrine cells in relation to other known transcriptional regulators, we performed chromatin immunoprecipitation followed by DNA sequencing (ChIP-seq) for AP-2β, AR, GATA3, FOXA1, and acetylated lysine 27 in histone 3 (H3K27ac, a marker of active enhancers and promoters). When present alone, AP-2β was preferentially enriched at active promotors. Enhancers bound by AR, GATA3 and FOXA1 were more active when AP-2β was present and genes that define the molecular apocrine phenotype were significantly more likely to have active enhancers co-occupied by all four transcription factors. We conclude that AP-2β plays a context-dependent role in breast cancer and propose that activation of enhancers defining molecular apocrine identity is a key function of AP-2β in the biology of this subtype of breast cancer.
