## Supplementary Table for "The transcription factor AP-2β defines active enhancers conferring molecular apocrine cell identity in breast cancer"

### Sheet: Plasmids
Plasmid ID	Name	Promoter	Transgene	Antibiotic	Antibiotic	Construction
pDRM98	Kate-blast	MND	NLS-mKate2	Blasticidin	Ampicillin	gBlock (Kate-P2A-blast lenti, Addgene #12252 backbone)
pDRM23	tet-2B	tet	TFAP2B	Puromycin	Ampicillin	RZPD clone IRATp970A0639D6 in pCW57.1 (Addgene #41393)
pDRM51	tet-EV	tet	Empty vector	Puromycin	Ampicillin	pCW57.1 DBsrGI (from Addgene #41393)
pDRM85	Neon-hygro	MND	NLS-neon	Hygromycin	Ampicillin	gBlock in pJS64 (unpublished)
pER210	ER-blast	PGK	ESR1	Blasticidin	Ampicillin	pSD77 insert (Duss BCR 2007) in Addgene #19065
pDRM91	EV-blast	PGK	Empty vector	Blasticidin	Ampicillin	pER210 DBsrGI (from Addgene #19065)
pJS336	ERBB2-neo	MND	ERBB2 D769Y	G418	Ampicillin	DNASU HsCD00082756 in pJS26 (unpublished)
pDRM210	tet-GUS	tet	GUS	Puromycin	Ampicillin	pENTR-gus insert (Invitrogen) in pCW57.1
pDRM152	FGFR4-neo	MND	FGFR4 Y376C	G418	Ampicillin	DNASU HsCD00045475 in pJS26 (unpublished)
pDRM154	EV-neo	MND	Empty vector	G418	Ampicillin	pJS26 DBsrGI (unpublished)
pDRM44	FUCCI-hygro	MND	FUCCI-CA2	Hygromycin	Ampicllin	gBlock (hygro-P2A-CA2 lenti, Addgene #12252 backbone)
Annotated sequence files are available on request.

### Sheet: Antibodies
Antigen	Supplier	ID	Species	Use	Dilution	Type
AR	Abcam	ab108341	Rabbit	Western	1/1000	1° antibody
AR	SCBT	sc-816	Rabbit	Western, Co'ip	1/1000	1° antibody
AR	Lifespan Bio	B3326	Rabbit	PLA	1/400	1° antibody
ER alpha	SCBT	sc-8002 F10	Mouse	Western	1/500	1° antibody
PGR	Novocastra	NCL312	Mouse	Western	1/1000	1° antibody
TFAP2B	Thermo	PA5-17348	Rabbit	Western, Co'ip	1/1000	1° antibody
TFAP2B	SCBT	sc-390119	Mouse	ChIP, Co'ip, PLA	5 ug/ip	1° antibody
FOXA1	Abcam	Ab23738	Rabbit	ChIP	5 ug/ip	1° antibody
TFAP2A	SCBT	sc-12726 3B5	Mouse	Western	1/200	1° antibody
MYC	CST	9402	Rabbit	Western	1/1000	1° antibody
ERBB2/HER2	Dako	A0485	Rabbit	Western	1/1000	1° antibody
FGFR4	Thermo	MA5-15350	Mouse	Western	1/1000	1° antibody
GAPDH	Millipore	MAB374	Mouse	Western	1/2000	1° antibody
Rabbit IgG	Dako	P0448	Goat	Western	1/2000	HRP conjugated 2° antibody
Mouse IgG	Dako	P0161	Rabbit	Western	1/1000	HRP conjugated 2° antibody
Rabbit IgG	CST	#5127	Mouse	Western for Co'ip	1/1000	Conformation-specific 2° antibody
Protein A	Thermo	Dynabeads	na	ChIP, RIME	na	Dynabeads
Protein G	Thermo	Dynabeads	na	ChIP	na	Dynabeads

### Sheet: Oligos
RNA oligos used for gene silencing
si2B #1	siTFAP2B-Ex7 (Sigma)
GAAUCUAUUGGACCAGUCUUU
AGACUGGUCCAAUAGAUUCUU
si2B #2	siTFAP2B-Ex3 (Sigma)
AAACUGGCGACAAGGAGGAUU
UCCUCCUUGUCGCCAGUUUUU
siCtrl	Control siRNA (Qiagen)
AllStars Negative control (Qiagen proprietary sequence)

### Sheet: NGS
Number of reads and peaks after filtering, alignment, peak calling and merging
ChIP-seq	GSE207230
ChIP Target	Replicate	Raw reads	Unique aligned reads	MACS2 peaks	Consensus peaks	Retained peaks	Discarded peaks	Total peak width (kb)
FOXA1	1	32612606	26383042	107420	92751	90879	1'872 (2%)	41675.1
FOXA1	2	33847397	27148197	104885
FOXA1	3	34490391	27519619	98482
TFAP2B	1	27413861	20571210	19302	21008	20317	691 (3.3%)	7661.4
TFAP2B	2	26009024	19683755	26399
TFAP2B	3	27865878	20955863	24671
GATA3	GSE176010
AR	GSE176010
H3K27ac	GSE176010
RNA-seq	GSE207472
Treatment	Replicate	Raw reads	Unmapped Reads	Percent Reads Aligned
DHT	1	18379939	525989	97.1382
DHT	2	31999338	652464	97.961
DHT	3	21794101	522305	97.6035
DHT	4	14164643	320567	97.7369
DHT	5	15337402	454428	97.0371
DHT	6	12740434	407771	96.7994
Vehicle	1	20597346	591334	97.1291
Vehicle	2	21366593	530565	97.5168
Vehicle	3	17289771	462974	97.3223
Vehicle	4	17606794	421251	97.6075
Vehicle	5	20581654	531327	97.4184
Vehicle	6	5754684	210077	96.3495

### Sheet: Stats
Figure	Coefficient	Estimate	Std. Error	df	t value	Pr(>|t|)	p_bonferroni	Significance	Translation	Interpretation
2A proliferation T-47D	Elapsed	0.0228348	0.000748462	856	30.509	6.12503e-139	4.90003e-138	***	EV no dox vs time	Cell number increases with time
2A proliferation T-47D	cell2B:Elapsed	0.00167524	0.00105848	856	1.58267	0.113865	0.910921		2B no dox vs EV no dox	2B and control cells grow at the same speed in the absence of doxycycline
2A proliferation T-47D	drugdox 400:Elapsed	0.00051124	0.00105848	856	0.482992	0.629225	1		EV dox vs EV no dox	Doxycycline slightly slows the growth of the control cells
2A proliferation T-47D	cell2B:drugdox 400:Elapsed	-0.0175306	0.00149692	856	-11.7111	1.73371e-29	1.38697e-28	***	2B dox vs EV dox	TFAP2B inhibits growth
2B death T-47D	Elapsed	0.290278	0.0399126	853	7.27283	7.97244e-13	6.37795e-12	***	EV no dox vs time	Dead cells increase with time in the control culture
2B death T-47D	cell2B:Elapsed	-0.109491	0.056445	853	-1.93978	0.0527361	0.421889		2B no dox vs EV no dox	2B and control cells grow die at the same rate in the absence of doxycycline
2B death T-47D	drugdox 400:Elapsed	-0.00763889	0.056445	853	-0.135333	0.89238	1		EV dox vs EV no dox	Doxycycline does not kill the control cells
2B death T-47D	cell2B:drugdox 400:Elapsed	1.03009	0.0798253	853	12.9043	6.24969e-35	4.99975e-34	***	2B dox vs EV dox	TFAP2B kills the cells
2C proliferation MDA-MB-453	Elapsed	0.016383	0.000256	5981	64.05	0	0	***	siCtrl vs time	siCtrl cell number increases with time
2C proliferation MDA-MB-453	groupMock:Elapsed	0.001561	0.000362	5981	4.32	1.62e-05	0.000258408	***	Mock vs siCtrl	Mock grows slightly more slowly than siCtrl
2C proliferation MDA-MB-453	groupsi2B 5 nM:Elapsed	-0.006693	0.000443	5981	-15.11	1.24e-50	1.98e-49	***	si2B 5nM vs siCtrl	si2B 5 nM grows more slowly than siCtrl
2C proliferation MDA-MB-453	groupsi2B 10 nM:Elapsed	-0.007517	0.000443	5981	-16.97	4.26e-63	6.82e-62	***	si2B 10nM vs siCtrl	si2B 10 nM grows more slowly than siCtrl
2D death MDA-MB-453	Elapsed	0.2203	0.0296	2981	7.44	1.35e-13	2.17e-12	***	siCtrl vs time	Death increases with time in siCtrl
2D death MDA-MB-453	groupMock:Elapsed	0.109	0.0419	2981	2.6	0.0093	0.149		Mock vs siCtrl	Mock is the same as siCtrl
2D death MDA-MB-453	groupsi2B 5 nM:Elapsed	1.0787	0.0513	2981	21.02	1.32e-91	2.12e-90	***	si2B 5nM vs siCtrl	si2B 5 nM is more toxic than siCtrl
2D death MDA-MB-453	groupsi2B 10 nM:Elapsed	1.3361	0.0513	2981	26.04	7.35e-135	1.18e-133	***	si2B 10nM vs siCtrl	si2B 10 nM is more toxic than siCtrl
SF2B proliferation MCF-7	Elapsed	0.0268967	0.000353993	768	75.981	0	0	***	EV no dox vs time	Cell number increases with time
SF2B proliferation MCF-7	cell2B:Elapsed	-0.000420364	0.000500621	768	-0.839685	0.401346	1		2B no dox vs EV no dox	2B and control cells grow at the same speed in the absence of doxycycline
SF2B proliferation MCF-7	drugdox 800:Elapsed	-0.000789342	0.000500621	768	-1.57672	0.115271	0.922165		EV dox vs EV no dox	Doxycycline does not inhibit the growth of the control cells
SF2B proliferation MCF-7	cell2B:drugdox 800:Elapsed	-0.00533784	0.000707985	768	-7.53948	1.33235e-13	1.06588e-12	***	2B dox vs EV dox	TFAP2B inhibits growth
SF2C death MCF-7	Elapsed	0.128022	0.0700217	768	1.82832	0.0678894	0.543115		EV no dox vs time	Dead cells do not accumulate with time in the control culture
SF2C death MCF-7	cell2B:Elapsed	0.0102564	0.0990256	768	0.103573	0.917535	1		2B no dox vs EV no dox	2B and control cells grow die at the same rate in the absence of doxycycline
SF2C death MCF-7	drugdox 800:Elapsed	-0.0652015	0.0990256	768	-0.65843	0.510459	1		EV dox vs EV no dox	Doxycycline does not kill the control cells
SF2C death MCF-7	cell2B:drugdox 800:Elapsed	2.24212	0.140043	768	16.0102	5.35221e-50	4.28177e-49	***	2B dox vs EV dox	TFAP2B kills the cells
SF4A death T-47D	Elapsed	0.00446429	0.0540188	325	0.0826432	0.934186	1		EV EV slope vs time	Dead cells do not accumulate with time in the control culture
SF4A death T-47D	mndER:Elapsed	0.0602679	0.0763941	325	0.788907	0.430742	1		EV ER vs EV EV	ER does not kill the cells
SF4A death T-47D	tet2B:Elapsed	0.831101	0.0763941	325	10.8791	1.02976e-23	8.2381e-23	***	2B EV vs EV EV	TFAP2B kills the cells
SF4A death T-47D	mndER:tet2B:Elapsed	-0.184524	0.108038	325	-1.70796	0.0885989	0.708791		2B ER vs 2B EV	ER does not prevent killing by TFAP2B
SF4C death T-47D	Elapsed	0.432176	0.0816142	853	5.29535	1.51228e-07	1.20982e-06	***	EV EV slope vs time	There is a small increase in dead cells with time in the control cells
SF4C death T-47D	mndERBB2:Elapsed	0.302083	0.11542	853	2.61726	0.00902094	0.0721676	.	EV ERBB2 vs EV EV	ERBB2 does not increase the background death rate
SF4C death T-47D	tet2B:Elapsed	1.81319	0.11542	853	15.7096	4.90036e-49	3.92029e-48	***	2B EV vs EV EV	TFAP2B kills the cells
SF4C death T-47D	mndERBB2:tet2B:Elapsed	0.220833	0.163228	853	1.35291	0.176443	1		2B ERBB2 vs 2B EV	ERBB2 does not prevent killing by TFAP2B
SF4E death T-47D	Elapsed	0.143735	0.0554653	1861	2.59143	0.00963243	0.0770594	.	EV EV slope vs time	Dead cells do not accumulate with time in the control culture
SF4E death T-47D	mndF4:Elapsed	0.0394918	0.0784398	1861	0.503466	0.614697	1		EV F4 vs EV EV	FGFR4 does not kill the cells
SF4E death T-47D	tet2B:Elapsed	0.593025	0.0784398	1861	7.56025	6.27822e-14	5.02258e-13	***	2B EV vs EV EV	TFAP2B kills the cells
SF4E death T-47D	mndF4:tet2B:Elapsed	-0.00255647	0.110931	1861	-0.0230457	0.981616	1		2B F4 vs 2B EV	FGFR4 does not prevent killing by TFAP2B
SF4G death T-47D	Elapsed	0.000390322	0.00143179	613	0.272611	0.785244	1		EV ARwt slope vs time	Dead cells do not accumulate with time in the control ARwt culture
SF4G death T-47D	tet2B:Elapsed	0.0263014	0.00202485	613	12.9893	2.98333e-34	2.38667e-33	***	2B ARwt vs EV ARwt	TFAP2B kills the ARwt cells
SF4G death T-47D	koARko:Elapsed	-0.000239207	0.00202485	613	-0.118136	0.905999	1		EV ARko vs EV ARwt	ARko cells do not die spontaneously any faster than ARwt cells
SF4G death T-47D	tet2B:koARko:Elapsed	-0.00138953	0.00286358	613	-0.485243	0.627677	1		2B ARwt vs 2B ARko	AR is not required for killing by TFAP2B
The slopes were calculated over a 24 hour period
p values were calculated with lmerTest in R with nesting of images from the same well:
lmer(RG ~ group*Elapsed + (1 | image)) where RG means red or green (for live or dead cells) and the groups used empty vector or siCtrl as the reference factor in the model
